# scBaseCount: an AI agent-curated, uniformly processed, and autonomously updated single cell data repository

**DOI:** 10.1101/2025.02.27.640494

**Authors:** Nicholas D. Youngblut, Christopher Carpenter, Arshia Nayebnazar, Abhinav Adduri, Rohan Shah, Chiara Ricci-Tam, Jaanak Prashar, Rajesh Ilango, Noam Teyssier, Silvana Konermann, Patrick D. Hsu, Alexander Dobin, Dave P. Burke, Hani Goodarzi, Yusuf H. Roohani

**Affiliations:** Arc Institute; University of California, Berkeley; University of Pennsylvania; Stanford University; University of California, San Francisco

## Abstract

Single-cell RNA sequencing has transformed cell biology by enabling precise transcriptomic measurements of individual cells. The Sequence Read Archive (SRA) is the largest public repository of sequencing reads, yet much of it remains underutilized due to unstandardized metadata and the cost of processing reads. Here, we introduce scBaseCount, a single-cell RNA sequencing database that leverages an AI agent to automate discovery and metadata extraction, and standardize data processing. Built by directly mining all 10x Genomics datasets from SRA, scBaseCount is the largest freely accessible public repository of single-cell gene expression data, comprising over 502 million cells across 27 organisms and 75 tissues, offering an unbiased view of the composition of data within SRA. Uniform processing enables measurement of both intronic and exonic reads, non-coding gene expression and improves alignment across experiments as well as the performance of AI models trained on this phenotypically diverse data. Moreover, scBaseCount provides a blueprint for how AI can be leveraged to curate and autonomously update large biological data repositories.
