## Supplementary material for "scBaseCount: an AI agent-curated, uniformly processed, and autonomously updated single cell data repository": Fig1C

estimated_number_of_cells	release_date_year	tech_10x
0.0	2018	3_prime_gex
353318.0	2019	3_prime_gex
10584166.0	2020	3_prime_gex
35643334.0	2021	3_prime_gex
164135629.0	2022	3_prime_gex
237193211.0	2023	3_prime_gex
347095877.0	2024	3_prime_gex
382937603.0	2025	3_prime_gex
0.0	2018	5_prime_gex
354682.0	2019	5_prime_gex
1342525.0	2020	5_prime_gex
9106460.0	2021	5_prime_gex
17472539.0	2022	5_prime_gex
32894744.0	2023	5_prime_gex
55028423.0	2024	5_prime_gex
68354924.0	2025	5_prime_gex
0.0	2018	cellplex
0.0	2019	cellplex
0.0	2020	cellplex
21077.0	2021	cellplex
43849.0	2022	cellplex
96620.0	2023	cellplex
438472.0	2024	cellplex
469458.0	2025	cellplex
0.0	2018	feature_barcoding
0.0	2019	feature_barcoding
14372.0	2020	feature_barcoding
503444.0	2021	feature_barcoding
5951532.0	2022	feature_barcoding
6930575.0	2023	feature_barcoding
9747619.0	2024	feature_barcoding
9847542.0	2025	feature_barcoding
0.0	2018	multiome
0.0	2019	multiome
93030.0	2020	multiome
206293.0	2021	multiome
1125804.0	2022	multiome
4029669.0	2023	multiome
8766222.0	2024	multiome
11933028.0	2025	multiome
1853.0	2018	other
19439.0	2019	other
424657.0	2020	other
861542.0	2021	other
4238782.0	2022	other
10671325.0	2023	other
17684406.0	2024	other
20934193.0	2025	other
0.0	2018	vdj
0.0	2019	vdj
3109.0	2020	vdj
94317.0	2021	vdj
1389225.0	2022	vdj
2338016.0	2023	vdj
3103332.0	2024	vdj
3250170.0	2025	vdj
1853.0	2018	Total
727439.0	2019	Total
12461859.0	2020	Total
46436467.0	2021	Total
194357360.0	2022	Total
294154160.0	2023	Total
441864351.0	2024	Total
497726918.0	2025	Total
