## Supplementary material for "scBaseCount: an AI agent-curated, uniformly processed, and autonomously updated single cell data repository": Fig1D

estimated_number_of_cells	release_date_year	organism
0.0	2018	Arabidopsis thaliana
0.0	2019	Arabidopsis thaliana
0.0	2020	Arabidopsis thaliana
135840.0	2021	Arabidopsis thaliana
778109.0	2022	Arabidopsis thaliana
1541906.0	2023	Arabidopsis thaliana
1697283.0	2024	Arabidopsis thaliana
1984986.0	2025	Arabidopsis thaliana
0.0	2018	Bos taurus
0.0	2019	Bos taurus
0.0	2020	Bos taurus
82646.0	2021	Bos taurus
334743.0	2022	Bos taurus
838080.0	2023	Bos taurus
973103.0	2024	Bos taurus
1194485.0	2025	Bos taurus
0.0	2018	Caenorhabditis elegans
0.0	2019	Caenorhabditis elegans
41057.0	2020	Caenorhabditis elegans
41057.0	2021	Caenorhabditis elegans
90026.0	2022	Caenorhabditis elegans
117047.0	2023	Caenorhabditis elegans
308179.0	2024	Caenorhabditis elegans
325812.0	2025	Caenorhabditis elegans
0.0	2018	Callithrix jacchus
0.0	2019	Callithrix jacchus
0.0	2020	Callithrix jacchus
757538.0	2021	Callithrix jacchus
1300171.0	2022	Callithrix jacchus
1397955.0	2023	Callithrix jacchus
1545328.0	2024	Callithrix jacchus
1921477.0	2025	Callithrix jacchus
0.0	2018	Chlorocebus aethiops
0.0	2019	Chlorocebus aethiops
0.0	2020	Chlorocebus aethiops
119436.0	2021	Chlorocebus aethiops
119436.0	2022	Chlorocebus aethiops
119436.0	2023	Chlorocebus aethiops
119436.0	2024	Chlorocebus aethiops
119436.0	2025	Chlorocebus aethiops
0.0	2018	Danio rerio
0.0	2019	Danio rerio
494438.0	2020	Danio rerio
923710.0	2021	Danio rerio
1979900.0	2022	Danio rerio
3480673.0	2023	Danio rerio
5725895.0	2024	Danio rerio
6364723.0	2025	Danio rerio
0.0	2018	Drosophila melanogaster
0.0	2019	Drosophila melanogaster
571131.0	2020	Drosophila melanogaster
927067.0	2021	Drosophila melanogaster
1722437.0	2022	Drosophila melanogaster
2491711.0	2023	Drosophila melanogaster
3365863.0	2024	Drosophila melanogaster
3730277.0	2025	Drosophila melanogaster
0.0	2018	Equus caballus
0.0	2019	Equus caballus
0.0	2020	Equus caballus
9609.0	2021	Equus caballus
9609.0	2022	Equus caballus
9609.0	2023	Equus caballus
117293.0	2024	Equus caballus
117293.0	2025	Equus caballus
0.0	2018	Gallus gallus
0.0	2019	Gallus gallus
11802.0	2020	Gallus gallus
63752.0	2021	Gallus gallus
265170.0	2022	Gallus gallus
648768.0	2023	Gallus gallus
811646.0	2024	Gallus gallus
976293.0	2025	Gallus gallus
0.0	2018	Gasterosteus aculeatus
0.0	2019	Gasterosteus aculeatus
0.0	2020	Gasterosteus aculeatus
0.0	2021	Gasterosteus aculeatus
0.0	2022	Gasterosteus aculeatus
0.0	2023	Gasterosteus aculeatus
0.0	2024	Gasterosteus aculeatus
79256.0	2025	Gasterosteus aculeatus
0.0	2018	Gorilla gorilla
0.0	2019	Gorilla gorilla
0.0	2020	Gorilla gorilla
0.0	2021	Gorilla gorilla
0.0	2022	Gorilla gorilla
9351.0	2023	Gorilla gorilla
9351.0	2024	Gorilla gorilla
9351.0	2025	Gorilla gorilla
0.0	2018	Heterocephalus glaber
0.0	2019	Heterocephalus glaber
0.0	2020	Heterocephalus glaber
159452.0	2021	Heterocephalus glaber
201303.0	2022	Heterocephalus glaber
890169.0	2023	Heterocephalus glaber
890169.0	2024	Heterocephalus glaber
890169.0	2025	Heterocephalus glaber
0.0	2018	Homo sapiens
590436.0	2019	Homo sapiens
5330377.0	2020	Homo sapiens
24465770.0	2021	Homo sapiens
141421843.0	2022	Homo sapiens
190652086.0	2023	Homo sapiens
272420716.0	2024	Homo sapiens
300487352.0	2025	Homo sapiens
0.0	2018	Macaca mulatta
0.0	2019	Macaca mulatta
188140.0	2020	Macaca mulatta
1081998.0	2021	Macaca mulatta
2728624.0	2022	Macaca mulatta
4602718.0	2023	Macaca mulatta
8001500.0	2024	Macaca mulatta
9164160.0	2025	Macaca mulatta
0.0	2018	Mesocricetus auratus
0.0	2019	Mesocricetus auratus
186254.0	2020	Mesocricetus auratus
276575.0	2021	Mesocricetus auratus
276575.0	2022	Mesocricetus auratus
276575.0	2023	Mesocricetus auratus
276575.0	2024	Mesocricetus auratus
276575.0	2025	Mesocricetus auratus
0.0	2018	Monodelphis domestica
0.0	2019	Monodelphis domestica
0.0	2020	Monodelphis domestica
0.0	2021	Monodelphis domestica
0.0	2022	Monodelphis domestica
0.0	2023	Monodelphis domestica
0.0	2024	Monodelphis domestica
33337.0	2025	Monodelphis domestica
1853.0	2018	Mus musculus
137003.0	2019	Mus musculus
5514148.0	2020	Mus musculus
16802447.0	2021	Mus musculus
41682443.0	2022	Mus musculus
83993338.0	2023	Mus musculus
140590710.0	2024	Mus musculus
163589015.0	2025	Mus musculus
0.0	2018	Oryctolagus cuniculus
0.0	2019	Oryctolagus cuniculus
0.0	2020	Oryctolagus cuniculus
0.0	2021	Oryctolagus cuniculus
10887.0	2022	Oryctolagus cuniculus
325448.0	2023	Oryctolagus cuniculus
396294.0	2024	Oryctolagus cuniculus
423884.0	2025	Oryctolagus cuniculus
0.0	2018	Oryza sativa
0.0	2019	Oryza sativa
0.0	2020	Oryza sativa
26221.0	2021	Oryza sativa
26221.0	2022	Oryza sativa
153706.0	2023	Oryza sativa
285222.0	2024	Oryza sativa
285222.0	2025	Oryza sativa
0.0	2018	Ovis aries
0.0	2019	Ovis aries
0.0	2020	Ovis aries
0.0	2021	Ovis aries
133602.0	2022	Ovis aries
225328.0	2023	Ovis aries
225328.0	2024	Ovis aries
756330.0	2025	Ovis aries
0.0	2018	Pan troglodytes
0.0	2019	Pan troglodytes
18887.0	2020	Pan troglodytes
28243.0	2021	Pan troglodytes
119490.0	2022	Pan troglodytes
401497.0	2023	Pan troglodytes
478927.0	2024	Pan troglodytes
485168.0	2025	Pan troglodytes
0.0	2018	Rattus norvegicus
0.0	2019	Rattus norvegicus
58919.0	2020	Rattus norvegicus
144393.0	2021	Rattus norvegicus
383063.0	2022	Rattus norvegicus
611179.0	2023	Rattus norvegicus
859208.0	2024	Rattus norvegicus
1295798.0	2025	Rattus norvegicus
0.0	2018	Schistosoma mansoni
0.0	2019	Schistosoma mansoni
5092.0	2020	Schistosoma mansoni
5092.0	2021	Schistosoma mansoni
7639.0	2022	Schistosoma mansoni
33165.0	2023	Schistosoma mansoni
53872.0	2024	Schistosoma mansoni
53872.0	2025	Schistosoma mansoni
0.0	2018	Solanum lycopersicum
0.0	2019	Solanum lycopersicum
0.0	2020	Solanum lycopersicum
0.0	2021	Solanum lycopersicum
0.0	2022	Solanum lycopersicum
25109.0	2023	Solanum lycopersicum
92441.0	2024	Solanum lycopersicum
103318.0	2025	Solanum lycopersicum
0.0	2018	Sus scrofa
0.0	2019	Sus scrofa
2346.0	2020	Sus scrofa
340564.0	2021	Sus scrofa
557307.0	2022	Sus scrofa
1023973.0	2023	Sus scrofa
2334679.0	2024	Sus scrofa
2773996.0	2025	Sus scrofa
0.0	2018	Taeniopygia guttata
0.0	2019	Taeniopygia guttata
0.0	2020	Taeniopygia guttata
5789.0	2021	Taeniopygia guttata
5789.0	2022	Taeniopygia guttata
5789.0	2023	Taeniopygia guttata
5789.0	2024	Taeniopygia guttata
5789.0	2025	Taeniopygia guttata
0.0	2018	Zea mays
0.0	2019	Zea mays
39268.0	2020	Zea mays
39268.0	2021	Zea mays
202973.0	2022	Zea mays
279544.0	2023	Zea mays
279544.0	2024	Zea mays
279544.0	2025	Zea mays
