## Supplementary material for "scBaseCount: an AI agent-curated, uniformly processed, and autonomously updated single cell data repository": Fig1E

estimated_number_of_cells	release_date_year	tissue_category	organism
0.0	2018	abdomen	Homo sapiens
0.0	2018	abdomen	Mus musculus
0.0	2018	adipose tissue	Homo sapiens
0.0	2018	adipose tissue	Mus musculus
0.0	2018	adrenal gland	Homo sapiens
0.0	2018	adrenal gland	Mus musculus
0.0	2018	bladder organ	Homo sapiens
0.0	2018	bladder organ	Mus musculus
0.0	2018	blood	Homo sapiens
0.0	2018	blood	Mus musculus
0.0	2018	bone marrow	Homo sapiens
0.0	2018	bone marrow	Mus musculus
0.0	2018	brain	Homo sapiens
0.0	2018	brain	Mus musculus
0.0	2018	breast	Homo sapiens
0.0	2018	breast	Mus musculus
0.0	2018	central nervous system	Homo sapiens
0.0	2018	central nervous system	Mus musculus
0.0	2018	chest wall	Homo sapiens
0.0	2018	chest wall	Mus musculus
0.0	2018	colon	Homo sapiens
0.0	2018	colon	Mus musculus
0.0	2018	cortex	Homo sapiens
0.0	2018	cortex	Mus musculus
0.0	2018	digestive system	Homo sapiens
0.0	2018	digestive system	Mus musculus
0.0	2018	embryo	Homo sapiens
0.0	2018	embryo	Mus musculus
0.0	2018	endocrine gland	Homo sapiens
0.0	2018	endocrine gland	Mus musculus
0.0	2018	esophagogastric junction	Homo sapiens
0.0	2018	esophagogastric junction	Mus musculus
0.0	2018	esophagus	Homo sapiens
0.0	2018	esophagus	Mus musculus
0.0	2018	exocrine gland	Homo sapiens
0.0	2018	exocrine gland	Mus musculus
0.0	2018	eye	Homo sapiens
0.0	2018	eye	Mus musculus
0.0	2018	fallopian tube	Homo sapiens
0.0	2018	fallopian tube	Mus musculus
0.0	2018	flower	Homo sapiens
0.0	2018	flower	Mus musculus
0.0	2018	forelimb	Homo sapiens
0.0	2018	forelimb	Mus musculus
0.0	2018	gallbladder	Homo sapiens
0.0	2018	gallbladder	Mus musculus
0.0	2018	head	Homo sapiens
0.0	2018	head	Mus musculus
0.0	2018	heart	Homo sapiens
0.0	2018	heart	Mus musculus
0.0	2018	hindlimb	Homo sapiens
0.0	2018	hindlimb	Mus musculus
0.0	2018	immune system	Homo sapiens
0.0	2018	immune system	Mus musculus
0.0	2018	intestine	Homo sapiens
0.0	2018	intestine	Mus musculus
0.0	2018	kidney	Homo sapiens
1853.0	2018	kidney	Mus musculus
0.0	2018	lamina propria	Homo sapiens
0.0	2018	lamina propria	Mus musculus
0.0	2018	large intestine	Homo sapiens
0.0	2018	large intestine	Mus musculus
0.0	2018	leaf	Homo sapiens
0.0	2018	leaf	Mus musculus
0.0	2018	liver	Homo sapiens
0.0	2018	liver	Mus musculus
0.0	2018	lung	Homo sapiens
0.0	2018	lung	Mus musculus
0.0	2018	lymph node	Homo sapiens
0.0	2018	lymph node	Mus musculus
0.0	2018	milk	Homo sapiens
0.0	2018	milk	Mus musculus
0.0	2018	mucosa	Homo sapiens
0.0	2018	mucosa	Mus musculus
0.0	2018	musculature	Homo sapiens
0.0	2018	musculature	Mus musculus
0.0	2018	neck	Homo sapiens
0.0	2018	neck	Mus musculus
0.0	2018	nose	Homo sapiens
0.0	2018	nose	Mus musculus
0.0	2018	omentum	Homo sapiens
0.0	2018	omentum	Mus musculus
0.0	2018	other	Homo sapiens
0.0	2018	other	Mus musculus
0.0	2018	ovary	Homo sapiens
0.0	2018	ovary	Mus musculus
0.0	2018	pancreas	Homo sapiens
0.0	2018	pancreas	Mus musculus
0.0	2018	paracolic gutter	Homo sapiens
0.0	2018	paracolic gutter	Mus musculus
0.0	2018	peripheral nervous system	Homo sapiens
0.0	2018	peripheral nervous system	Mus musculus
0.0	2018	placenta	Homo sapiens
0.0	2018	placenta	Mus musculus
0.0	2018	pleura	Homo sapiens
0.0	2018	pleura	Mus musculus
0.0	2018	pleural fluid	Homo sapiens
0.0	2018	pleural fluid	Mus musculus
0.0	2018	prostate gland	Homo sapiens
0.0	2018	prostate gland	Mus musculus
0.0	2018	reproductive system	Homo sapiens
0.0	2018	reproductive system	Mus musculus
0.0	2018	respiratory system	Homo sapiens
0.0	2018	respiratory system	Mus musculus
0.0	2018	scalp	Homo sapiens
0.0	2018	scalp	Mus musculus
0.0	2018	sensory system	Homo sapiens
0.0	2018	sensory system	Mus musculus
0.0	2018	skeletal system	Homo sapiens
0.0	2018	skeletal system	Mus musculus
0.0	2018	skin of body	Homo sapiens
0.0	2018	skin of body	Mus musculus
0.0	2018	small intestine	Homo sapiens
0.0	2018	small intestine	Mus musculus
0.0	2018	spinal cord	Homo sapiens
0.0	2018	spinal cord	Mus musculus
0.0	2018	spleen	Homo sapiens
0.0	2018	spleen	Mus musculus
0.0	2018	stomach	Homo sapiens
0.0	2018	stomach	Mus musculus
0.0	2018	tendon of semitendinosus	Homo sapiens
0.0	2018	tendon of semitendinosus	Mus musculus
0.0	2018	testis	Homo sapiens
0.0	2018	testis	Mus musculus
0.0	2018	tongue	Homo sapiens
0.0	2018	tongue	Mus musculus
0.0	2018	ureter	Homo sapiens
0.0	2018	ureter	Mus musculus
0.0	2018	urinary bladder	Homo sapiens
0.0	2018	urinary bladder	Mus musculus
0.0	2018	uterus	Homo sapiens
0.0	2018	uterus	Mus musculus
0.0	2018	vasculature	Homo sapiens
0.0	2018	vasculature	Mus musculus
0.0	2018	yolk sac	Homo sapiens
0.0	2018	yolk sac	Mus musculus
0.0	2019	abdomen	Homo sapiens
0.0	2019	abdomen	Mus musculus
0.0	2019	adipose tissue	Homo sapiens
4971.0	2019	adipose tissue	Mus musculus
0.0	2019	adrenal gland	Homo sapiens
0.0	2019	adrenal gland	Mus musculus
0.0	2019	bladder organ	Homo sapiens
0.0	2019	bladder organ	Mus musculus
140565.0	2019	blood	Homo sapiens
0.0	2019	blood	Mus musculus
11391.0	2019	bone marrow	Homo sapiens
0.0	2019	bone marrow	Mus musculus
6265.0	2019	brain	Homo sapiens
70855.0	2019	brain	Mus musculus
0.0	2019	breast	Homo sapiens
0.0	2019	breast	Mus musculus
0.0	2019	central nervous system	Homo sapiens
0.0	2019	central nervous system	Mus musculus
0.0	2019	chest wall	Homo sapiens
0.0	2019	chest wall	Mus musculus
0.0	2019	colon	Homo sapiens
0.0	2019	colon	Mus musculus
0.0	2019	cortex	Homo sapiens
0.0	2019	cortex	Mus musculus
0.0	2019	digestive system	Homo sapiens
0.0	2019	digestive system	Mus musculus
0.0	2019	embryo	Homo sapiens
0.0	2019	embryo	Mus musculus
0.0	2019	endocrine gland	Homo sapiens
0.0	2019	endocrine gland	Mus musculus
0.0	2019	esophagogastric junction	Homo sapiens
0.0	2019	esophagogastric junction	Mus musculus
0.0	2019	esophagus	Homo sapiens
0.0	2019	esophagus	Mus musculus
0.0	2019	exocrine gland	Homo sapiens
0.0	2019	exocrine gland	Mus musculus
0.0	2019	eye	Homo sapiens
0.0	2019	eye	Mus musculus
0.0	2019	fallopian tube	Homo sapiens
0.0	2019	fallopian tube	Mus musculus
0.0	2019	flower	Homo sapiens
0.0	2019	flower	Mus musculus
0.0	2019	forelimb	Homo sapiens
0.0	2019	forelimb	Mus musculus
0.0	2019	gallbladder	Homo sapiens
0.0	2019	gallbladder	Mus musculus
2457.0	2019	head	Homo sapiens
0.0	2019	head	Mus musculus
0.0	2019	heart	Homo sapiens
11610.0	2019	heart	Mus musculus
0.0	2019	hindlimb	Homo sapiens
0.0	2019	hindlimb	Mus musculus
10875.0	2019	immune system	Homo sapiens
0.0	2019	immune system	Mus musculus
0.0	2019	intestine	Homo sapiens
0.0	2019	intestine	Mus musculus
12631.0	2019	kidney	Homo sapiens
1853.0	2019	kidney	Mus musculus
0.0	2019	lamina propria	Homo sapiens
0.0	2019	lamina propria	Mus musculus
0.0	2019	large intestine	Homo sapiens
0.0	2019	large intestine	Mus musculus
0.0	2019	leaf	Homo sapiens
0.0	2019	leaf	Mus musculus
0.0	2019	liver	Homo sapiens
0.0	2019	liver	Mus musculus
164334.0	2019	lung	Homo sapiens
0.0	2019	lung	Mus musculus
5799.0	2019	lymph node	Homo sapiens
0.0	2019	lymph node	Mus musculus
0.0	2019	milk	Homo sapiens
0.0	2019	milk	Mus musculus
0.0	2019	mucosa	Homo sapiens
0.0	2019	mucosa	Mus musculus
0.0	2019	musculature	Homo sapiens
3211.0	2019	musculature	Mus musculus
0.0	2019	neck	Homo sapiens
0.0	2019	neck	Mus musculus
0.0	2019	nose	Homo sapiens
0.0	2019	nose	Mus musculus
0.0	2019	omentum	Homo sapiens
0.0	2019	omentum	Mus musculus
218060.0	2019	other	Homo sapiens
44503.0	2019	other	Mus musculus
0.0	2019	ovary	Homo sapiens
0.0	2019	ovary	Mus musculus
0.0	2019	pancreas	Homo sapiens
0.0	2019	pancreas	Mus musculus
0.0	2019	paracolic gutter	Homo sapiens
0.0	2019	paracolic gutter	Mus musculus
0.0	2019	peripheral nervous system	Homo sapiens
0.0	2019	peripheral nervous system	Mus musculus
0.0	2019	placenta	Homo sapiens
0.0	2019	placenta	Mus musculus
0.0	2019	pleura	Homo sapiens
0.0	2019	pleura	Mus musculus
0.0	2019	pleural fluid	Homo sapiens
0.0	2019	pleural fluid	Mus musculus
0.0	2019	prostate gland	Homo sapiens
0.0	2019	prostate gland	Mus musculus
0.0	2019	reproductive system	Homo sapiens
0.0	2019	reproductive system	Mus musculus
0.0	2019	respiratory system	Homo sapiens
0.0	2019	respiratory system	Mus musculus
0.0	2019	scalp	Homo sapiens
0.0	2019	scalp	Mus musculus
0.0	2019	sensory system	Homo sapiens
0.0	2019	sensory system	Mus musculus
0.0	2019	skeletal system	Homo sapiens
0.0	2019	skeletal system	Mus musculus
0.0	2019	skin of body	Homo sapiens
0.0	2019	skin of body	Mus musculus
18059.0	2019	small intestine	Homo sapiens
0.0	2019	small intestine	Mus musculus
0.0	2019	spinal cord	Homo sapiens
0.0	2019	spinal cord	Mus musculus
0.0	2019	spleen	Homo sapiens
0.0	2019	spleen	Mus musculus
0.0	2019	stomach	Homo sapiens
0.0	2019	stomach	Mus musculus
0.0	2019	tendon of semitendinosus	Homo sapiens
0.0	2019	tendon of semitendinosus	Mus musculus
0.0	2019	testis	Homo sapiens
0.0	2019	testis	Mus musculus
0.0	2019	tongue	Homo sapiens
0.0	2019	tongue	Mus musculus
0.0	2019	ureter	Homo sapiens
0.0	2019	ureter	Mus musculus
0.0	2019	urinary bladder	Homo sapiens
0.0	2019	urinary bladder	Mus musculus
0.0	2019	uterus	Homo sapiens
0.0	2019	uterus	Mus musculus
0.0	2019	vasculature	Homo sapiens
0.0	2019	vasculature	Mus musculus
0.0	2019	yolk sac	Homo sapiens
0.0	2019	yolk sac	Mus musculus
0.0	2020	abdomen	Homo sapiens
0.0	2020	abdomen	Mus musculus
11473.0	2020	adipose tissue	Homo sapiens
26802.0	2020	adipose tissue	Mus musculus
97004.0	2020	adrenal gland	Homo sapiens
0.0	2020	adrenal gland	Mus musculus
0.0	2020	bladder organ	Homo sapiens
18275.0	2020	bladder organ	Mus musculus
1250501.0	2020	blood	Homo sapiens
111029.0	2020	blood	Mus musculus
77227.0	2020	bone marrow	Homo sapiens
230472.0	2020	bone marrow	Mus musculus
563658.0	2020	brain	Homo sapiens
945564.0	2020	brain	Mus musculus
0.0	2020	breast	Homo sapiens
272209.0	2020	breast	Mus musculus
25019.0	2020	central nervous system	Homo sapiens
20558.0	2020	central nervous system	Mus musculus
0.0	2020	chest wall	Homo sapiens
0.0	2020	chest wall	Mus musculus
237371.0	2020	colon	Homo sapiens
347326.0	2020	colon	Mus musculus
0.0	2020	cortex	Homo sapiens
24038.0	2020	cortex	Mus musculus
0.0	2020	digestive system	Homo sapiens
0.0	2020	digestive system	Mus musculus
34595.0	2020	embryo	Homo sapiens
312902.0	2020	embryo	Mus musculus
0.0	2020	endocrine gland	Homo sapiens
0.0	2020	endocrine gland	Mus musculus
0.0	2020	esophagogastric junction	Homo sapiens
0.0	2020	esophagogastric junction	Mus musculus
0.0	2020	esophagus	Homo sapiens
0.0	2020	esophagus	Mus musculus
0.0	2020	exocrine gland	Homo sapiens
40996.0	2020	exocrine gland	Mus musculus
410630.0	2020	eye	Homo sapiens
30019.0	2020	eye	Mus musculus
1506.0	2020	fallopian tube	Homo sapiens
0.0	2020	fallopian tube	Mus musculus
0.0	2020	flower	Homo sapiens
0.0	2020	flower	Mus musculus
0.0	2020	forelimb	Homo sapiens
69293.0	2020	forelimb	Mus musculus
0.0	2020	gallbladder	Homo sapiens
0.0	2020	gallbladder	Mus musculus
6284.0	2020	head	Homo sapiens
14031.0	2020	head	Mus musculus
39685.0	2020	heart	Homo sapiens
147617.0	2020	heart	Mus musculus
0.0	2020	hindlimb	Homo sapiens
1570.0	2020	hindlimb	Mus musculus
47104.0	2020	immune system	Homo sapiens
218365.0	2020	immune system	Mus musculus
0.0	2020	intestine	Homo sapiens
5121.0	2020	intestine	Mus musculus
60304.0	2020	kidney	Homo sapiens
284087.0	2020	kidney	Mus musculus
0.0	2020	lamina propria	Homo sapiens
36684.0	2020	lamina propria	Mus musculus
0.0	2020	large intestine	Homo sapiens
0.0	2020	large intestine	Mus musculus
0.0	2020	leaf	Homo sapiens
0.0	2020	leaf	Mus musculus
82319.0	2020	liver	Homo sapiens
499653.0	2020	liver	Mus musculus
634885.0	2020	lung	Homo sapiens
249788.0	2020	lung	Mus musculus
14052.0	2020	lymph node	Homo sapiens
28046.0	2020	lymph node	Mus musculus
0.0	2020	milk	Homo sapiens
0.0	2020	milk	Mus musculus
10131.0	2020	mucosa	Homo sapiens
0.0	2020	mucosa	Mus musculus
0.0	2020	musculature	Homo sapiens
25610.0	2020	musculature	Mus musculus
0.0	2020	neck	Homo sapiens
0.0	2020	neck	Mus musculus
15814.0	2020	nose	Homo sapiens
39739.0	2020	nose	Mus musculus
0.0	2020	omentum	Homo sapiens
0.0	2020	omentum	Mus musculus
822116.0	2020	other	Homo sapiens
495268.0	2020	other	Mus musculus
3613.0	2020	ovary	Homo sapiens
56909.0	2020	ovary	Mus musculus
43847.0	2020	pancreas	Homo sapiens
151202.0	2020	pancreas	Mus musculus
0.0	2020	paracolic gutter	Homo sapiens
0.0	2020	paracolic gutter	Mus musculus
61570.0	2020	peripheral nervous system	Homo sapiens
41831.0	2020	peripheral nervous system	Mus musculus
0.0	2020	placenta	Homo sapiens
14586.0	2020	placenta	Mus musculus
0.0	2020	pleura	Homo sapiens
0.0	2020	pleura	Mus musculus
0.0	2020	pleural fluid	Homo sapiens
0.0	2020	pleural fluid	Mus musculus
49795.0	2020	prostate gland	Homo sapiens
0.0	2020	prostate gland	Mus musculus
4247.0	2020	reproductive system	Homo sapiens
3132.0	2020	reproductive system	Mus musculus
70221.0	2020	respiratory system	Homo sapiens
0.0	2020	respiratory system	Mus musculus
0.0	2020	scalp	Homo sapiens
0.0	2020	scalp	Mus musculus
0.0	2020	sensory system	Homo sapiens
0.0	2020	sensory system	Mus musculus
87922.0	2020	skeletal system	Homo sapiens
10261.0	2020	skeletal system	Mus musculus
138293.0	2020	skin of body	Homo sapiens
311773.0	2020	skin of body	Mus musculus
54247.0	2020	small intestine	Homo sapiens
101251.0	2020	small intestine	Mus musculus
0.0	2020	spinal cord	Homo sapiens
77079.0	2020	spinal cord	Mus musculus
0.0	2020	spleen	Homo sapiens
76802.0	2020	spleen	Mus musculus
1742.0	2020	stomach	Homo sapiens
3942.0	2020	stomach	Mus musculus
0.0	2020	tendon of semitendinosus	Homo sapiens
0.0	2020	tendon of semitendinosus	Mus musculus
42463.0	2020	testis	Homo sapiens
18057.0	2020	testis	Mus musculus
0.0	2020	tongue	Homo sapiens
0.0	2020	tongue	Mus musculus
4554.0	2020	ureter	Homo sapiens
0.0	2020	ureter	Mus musculus
107403.0	2020	urinary bladder	Homo sapiens
14045.0	2020	urinary bladder	Mus musculus
144118.0	2020	uterus	Homo sapiens
0.0	2020	uterus	Mus musculus
74664.0	2020	vasculature	Homo sapiens
138216.0	2020	vasculature	Mus musculus
0.0	2020	yolk sac	Homo sapiens
0.0	2020	yolk sac	Mus musculus
10485.0	2021	abdomen	Homo sapiens
61609.0	2021	abdomen	Mus musculus
163375.0	2021	adipose tissue	Homo sapiens
176132.0	2021	adipose tissue	Mus musculus
120158.0	2021	adrenal gland	Homo sapiens
0.0	2021	adrenal gland	Mus musculus
232909.0	2021	bladder organ	Homo sapiens
40319.0	2021	bladder organ	Mus musculus
9886074.0	2021	blood	Homo sapiens
364260.0	2021	blood	Mus musculus
720561.0	2021	bone marrow	Homo sapiens
736906.0	2021	bone marrow	Mus musculus
2917130.0	2021	brain	Homo sapiens
3108965.0	2021	brain	Mus musculus
190478.0	2021	breast	Homo sapiens
535315.0	2021	breast	Mus musculus
115723.0	2021	central nervous system	Homo sapiens
65167.0	2021	central nervous system	Mus musculus
0.0	2021	chest wall	Homo sapiens
0.0	2021	chest wall	Mus musculus
360624.0	2021	colon	Homo sapiens
512730.0	2021	colon	Mus musculus
46057.0	2021	cortex	Homo sapiens
332899.0	2021	cortex	Mus musculus
0.0	2021	digestive system	Homo sapiens
0.0	2021	digestive system	Mus musculus
300984.0	2021	embryo	Homo sapiens
597774.0	2021	embryo	Mus musculus
0.0	2021	endocrine gland	Homo sapiens
57737.0	2021	endocrine gland	Mus musculus
0.0	2021	esophagogastric junction	Homo sapiens
0.0	2021	esophagogastric junction	Mus musculus
354718.0	2021	esophagus	Homo sapiens
46734.0	2021	esophagus	Mus musculus
0.0	2021	exocrine gland	Homo sapiens
53605.0	2021	exocrine gland	Mus musculus
1061876.0	2021	eye	Homo sapiens
206627.0	2021	eye	Mus musculus
10310.0	2021	fallopian tube	Homo sapiens
17558.0	2021	fallopian tube	Mus musculus
0.0	2021	flower	Homo sapiens
0.0	2021	flower	Mus musculus
0.0	2021	forelimb	Homo sapiens
76434.0	2021	forelimb	Mus musculus
0.0	2021	gallbladder	Homo sapiens
49789.0	2021	gallbladder	Mus musculus
154648.0	2021	head	Homo sapiens
14031.0	2021	head	Mus musculus
290891.0	2021	heart	Homo sapiens
325799.0	2021	heart	Mus musculus
0.0	2021	hindlimb	Homo sapiens
100268.0	2021	hindlimb	Mus musculus
218521.0	2021	immune system	Homo sapiens
496426.0	2021	immune system	Mus musculus
52989.0	2021	intestine	Homo sapiens
156865.0	2021	intestine	Mus musculus
402091.0	2021	kidney	Homo sapiens
543448.0	2021	kidney	Mus musculus
7960.0	2021	lamina propria	Homo sapiens
73391.0	2021	lamina propria	Mus musculus
11694.0	2021	large intestine	Homo sapiens
0.0	2021	large intestine	Mus musculus
0.0	2021	leaf	Homo sapiens
0.0	2021	leaf	Mus musculus
462283.0	2021	liver	Homo sapiens
1049983.0	2021	liver	Mus musculus
1267568.0	2021	lung	Homo sapiens
1416048.0	2021	lung	Mus musculus
68874.0	2021	lymph node	Homo sapiens
175387.0	2021	lymph node	Mus musculus
0.0	2021	milk	Homo sapiens
0.0	2021	milk	Mus musculus
107453.0	2021	mucosa	Homo sapiens
0.0	2021	mucosa	Mus musculus
7661.0	2021	musculature	Homo sapiens
288764.0	2021	musculature	Mus musculus
0.0	2021	neck	Homo sapiens
0.0	2021	neck	Mus musculus
29393.0	2021	nose	Homo sapiens
39739.0	2021	nose	Mus musculus
15288.0	2021	omentum	Homo sapiens
0.0	2021	omentum	Mus musculus
1671615.0	2021	other	Homo sapiens
1127278.0	2021	other	Mus musculus
64591.0	2021	ovary	Homo sapiens
112534.0	2021	ovary	Mus musculus
356534.0	2021	pancreas	Homo sapiens
614842.0	2021	pancreas	Mus musculus
0.0	2021	paracolic gutter	Homo sapiens
0.0	2021	paracolic gutter	Mus musculus
69407.0	2021	peripheral nervous system	Homo sapiens
236657.0	2021	peripheral nervous system	Mus musculus
104079.0	2021	placenta	Homo sapiens
14586.0	2021	placenta	Mus musculus
9956.0	2021	pleura	Homo sapiens
0.0	2021	pleura	Mus musculus
0.0	2021	pleural fluid	Homo sapiens
11199.0	2021	pleural fluid	Mus musculus
66971.0	2021	prostate gland	Homo sapiens
54446.0	2021	prostate gland	Mus musculus
4816.0	2021	reproductive system	Homo sapiens
118794.0	2021	reproductive system	Mus musculus
259655.0	2021	respiratory system	Homo sapiens
72592.0	2021	respiratory system	Mus musculus
0.0	2021	scalp	Homo sapiens
0.0	2021	scalp	Mus musculus
120970.0	2021	sensory system	Homo sapiens
44242.0	2021	sensory system	Mus musculus
400202.0	2021	skeletal system	Homo sapiens
278295.0	2021	skeletal system	Mus musculus
335817.0	2021	skin of body	Homo sapiens
678883.0	2021	skin of body	Mus musculus
160598.0	2021	small intestine	Homo sapiens
314223.0	2021	small intestine	Mus musculus
4992.0	2021	spinal cord	Homo sapiens
182338.0	2021	spinal cord	Mus musculus
49292.0	2021	spleen	Homo sapiens
647884.0	2021	spleen	Mus musculus
39097.0	2021	stomach	Homo sapiens
46714.0	2021	stomach	Mus musculus
16097.0	2021	tendon of semitendinosus	Homo sapiens
8136.0	2021	tendon of semitendinosus	Mus musculus
61087.0	2021	testis	Homo sapiens
61050.0	2021	testis	Mus musculus
0.0	2021	tongue	Homo sapiens
47799.0	2021	tongue	Mus musculus
4554.0	2021	ureter	Homo sapiens
0.0	2021	ureter	Mus musculus
473269.0	2021	urinary bladder	Homo sapiens
102185.0	2021	urinary bladder	Mus musculus
295810.0	2021	uterus	Homo sapiens
0.0	2021	uterus	Mus musculus
307585.0	2021	vasculature	Homo sapiens
307061.0	2021	vasculature	Mus musculus
0.0	2021	yolk sac	Homo sapiens
0.0	2021	yolk sac	Mus musculus
136059.0	2022	abdomen	Homo sapiens
71868.0	2022	abdomen	Mus musculus
408162.0	2022	adipose tissue	Homo sapiens
606233.0	2022	adipose tissue	Mus musculus
152140.0	2022	adrenal gland	Homo sapiens
6509.0	2022	adrenal gland	Mus musculus
235900.0	2022	bladder organ	Homo sapiens
40319.0	2022	bladder organ	Mus musculus
34298775.0	2022	blood	Homo sapiens
788687.0	2022	blood	Mus musculus
24456375.0	2022	bone marrow	Homo sapiens
2072602.0	2022	bone marrow	Mus musculus
5450379.0	2022	brain	Homo sapiens
7060780.0	2022	brain	Mus musculus
409247.0	2022	breast	Homo sapiens
795388.0	2022	breast	Mus musculus
380136.0	2022	central nervous system	Homo sapiens
305659.0	2022	central nervous system	Mus musculus
0.0	2022	chest wall	Homo sapiens
0.0	2022	chest wall	Mus musculus
782772.0	2022	colon	Homo sapiens
866315.0	2022	colon	Mus musculus
62557.0	2022	cortex	Homo sapiens
494113.0	2022	cortex	Mus musculus
22428.0	2022	digestive system	Homo sapiens
3353.0	2022	digestive system	Mus musculus
923152.0	2022	embryo	Homo sapiens
1655755.0	2022	embryo	Mus musculus
44558.0	2022	endocrine gland	Homo sapiens
98805.0	2022	endocrine gland	Mus musculus
0.0	2022	esophagogastric junction	Homo sapiens
0.0	2022	esophagogastric junction	Mus musculus
408539.0	2022	esophagus	Homo sapiens
243944.0	2022	esophagus	Mus musculus
6158.0	2022	exocrine gland	Homo sapiens
76301.0	2022	exocrine gland	Mus musculus
15226139.0	2022	eye	Homo sapiens
397624.0	2022	eye	Mus musculus
68098.0	2022	fallopian tube	Homo sapiens
17558.0	2022	fallopian tube	Mus musculus
0.0	2022	flower	Homo sapiens
0.0	2022	flower	Mus musculus
455.0	2022	forelimb	Homo sapiens
76434.0	2022	forelimb	Mus musculus
0.0	2022	gallbladder	Homo sapiens
49789.0	2022	gallbladder	Mus musculus
173615.0	2022	head	Homo sapiens
134088.0	2022	head	Mus musculus
900224.0	2022	heart	Homo sapiens
1548620.0	2022	heart	Mus musculus
21177.0	2022	hindlimb	Homo sapiens
153731.0	2022	hindlimb	Mus musculus
970150.0	2022	immune system	Homo sapiens
1204351.0	2022	immune system	Mus musculus
142754.0	2022	intestine	Homo sapiens
334678.0	2022	intestine	Mus musculus
1888737.0	2022	kidney	Homo sapiens
1299685.0	2022	kidney	Mus musculus
7960.0	2022	lamina propria	Homo sapiens
137752.0	2022	lamina propria	Mus musculus
47059.0	2022	large intestine	Homo sapiens
24347.0	2022	large intestine	Mus musculus
0.0	2022	leaf	Homo sapiens
1153.0	2022	leaf	Mus musculus
1270111.0	2022	liver	Homo sapiens
2226844.0	2022	liver	Mus musculus
3078515.0	2022	lung	Homo sapiens
2833401.0	2022	lung	Mus musculus
560950.0	2022	lymph node	Homo sapiens
604198.0	2022	lymph node	Mus musculus
156524.0	2022	milk	Homo sapiens
0.0	2022	milk	Mus musculus
227826.0	2022	mucosa	Homo sapiens
100369.0	2022	mucosa	Mus musculus
376657.0	2022	musculature	Homo sapiens
680690.0	2022	musculature	Mus musculus
0.0	2022	neck	Homo sapiens
0.0	2022	neck	Mus musculus
330581.0	2022	nose	Homo sapiens
71289.0	2022	nose	Mus musculus
287828.0	2022	omentum	Homo sapiens
0.0	2022	omentum	Mus musculus
38320960.0	2022	other	Homo sapiens
3142509.0	2022	other	Mus musculus
880751.0	2022	ovary	Homo sapiens
161614.0	2022	ovary	Mus musculus
985914.0	2022	pancreas	Homo sapiens
1881013.0	2022	pancreas	Mus musculus
10389.0	2022	paracolic gutter	Homo sapiens
0.0	2022	paracolic gutter	Mus musculus
979220.0	2022	peripheral nervous system	Homo sapiens
696051.0	2022	peripheral nervous system	Mus musculus
257252.0	2022	placenta	Homo sapiens
128056.0	2022	placenta	Mus musculus
21431.0	2022	pleura	Homo sapiens
0.0	2022	pleura	Mus musculus
4459.0	2022	pleural fluid	Homo sapiens
11199.0	2022	pleural fluid	Mus musculus
221164.0	2022	prostate gland	Homo sapiens
198366.0	2022	prostate gland	Mus musculus
53610.0	2022	reproductive system	Homo sapiens
138866.0	2022	reproductive system	Mus musculus
547720.0	2022	respiratory system	Homo sapiens
132683.0	2022	respiratory system	Mus musculus
13892.0	2022	scalp	Homo sapiens
5888.0	2022	scalp	Mus musculus
212469.0	2022	sensory system	Homo sapiens
142210.0	2022	sensory system	Mus musculus
879083.0	2022	skeletal system	Homo sapiens
662325.0	2022	skeletal system	Mus musculus
840320.0	2022	skin of body	Homo sapiens
1979251.0	2022	skin of body	Mus musculus
261805.0	2022	small intestine	Homo sapiens
1148812.0	2022	small intestine	Mus musculus
34587.0	2022	spinal cord	Homo sapiens
494574.0	2022	spinal cord	Mus musculus
64457.0	2022	spleen	Homo sapiens
2144580.0	2022	spleen	Mus musculus
48998.0	2022	stomach	Homo sapiens
82633.0	2022	stomach	Mus musculus
16097.0	2022	tendon of semitendinosus	Homo sapiens
27369.0	2022	tendon of semitendinosus	Mus musculus
162279.0	2022	testis	Homo sapiens
145138.0	2022	testis	Mus musculus
0.0	2022	tongue	Homo sapiens
66926.0	2022	tongue	Mus musculus
4554.0	2022	ureter	Homo sapiens
0.0	2022	ureter	Mus musculus
538628.0	2022	urinary bladder	Homo sapiens
120303.0	2022	urinary bladder	Mus musculus
1061565.0	2022	uterus	Homo sapiens
83672.0	2022	uterus	Mus musculus
1080264.0	2022	vasculature	Homo sapiens
971620.0	2022	vasculature	Mus musculus
7278.0	2022	yolk sac	Homo sapiens
33553.0	2022	yolk sac	Mus musculus
136059.0	2023	abdomen	Homo sapiens
105075.0	2023	abdomen	Mus musculus
604146.0	2023	adipose tissue	Homo sapiens
1057900.0	2023	adipose tissue	Mus musculus
152140.0	2023	adrenal gland	Homo sapiens
119934.0	2023	adrenal gland	Mus musculus
235900.0	2023	bladder organ	Homo sapiens
40319.0	2023	bladder organ	Mus musculus
47445594.0	2023	blood	Homo sapiens
1416230.0	2023	blood	Mus musculus
26435191.0	2023	bone marrow	Homo sapiens
5117038.0	2023	bone marrow	Mus musculus
10183061.0	2023	brain	Homo sapiens
14442362.0	2023	brain	Mus musculus
2965703.0	2023	breast	Homo sapiens
1248226.0	2023	breast	Mus musculus
1052640.0	2023	central nervous system	Homo sapiens
905094.0	2023	central nervous system	Mus musculus
0.0	2023	chest wall	Homo sapiens
0.0	2023	chest wall	Mus musculus
1290086.0	2023	colon	Homo sapiens
1889183.0	2023	colon	Mus musculus
162666.0	2023	cortex	Homo sapiens
1267995.0	2023	cortex	Mus musculus
30860.0	2023	digestive system	Homo sapiens
28840.0	2023	digestive system	Mus musculus
1370026.0	2023	embryo	Homo sapiens
2454597.0	2023	embryo	Mus musculus
153836.0	2023	endocrine gland	Homo sapiens
190985.0	2023	endocrine gland	Mus musculus
83331.0	2023	esophagogastric junction	Homo sapiens
0.0	2023	esophagogastric junction	Mus musculus
763522.0	2023	esophagus	Homo sapiens
303590.0	2023	esophagus	Mus musculus
20315.0	2023	exocrine gland	Homo sapiens
174415.0	2023	exocrine gland	Mus musculus
16378696.0	2023	eye	Homo sapiens
880241.0	2023	eye	Mus musculus
68098.0	2023	fallopian tube	Homo sapiens
32644.0	2023	fallopian tube	Mus musculus
0.0	2023	flower	Homo sapiens
0.0	2023	flower	Mus musculus
455.0	2023	forelimb	Homo sapiens
269678.0	2023	forelimb	Mus musculus
0.0	2023	gallbladder	Homo sapiens
49789.0	2023	gallbladder	Mus musculus
185532.0	2023	head	Homo sapiens
237255.0	2023	head	Mus musculus
1607783.0	2023	heart	Homo sapiens
2437121.0	2023	heart	Mus musculus
21177.0	2023	hindlimb	Homo sapiens
250393.0	2023	hindlimb	Mus musculus
2904959.0	2023	immune system	Homo sapiens
2214367.0	2023	immune system	Mus musculus
211590.0	2023	intestine	Homo sapiens
556506.0	2023	intestine	Mus musculus
2322325.0	2023	kidney	Homo sapiens
2059729.0	2023	kidney	Mus musculus
83942.0	2023	lamina propria	Homo sapiens
203239.0	2023	lamina propria	Mus musculus
158822.0	2023	large intestine	Homo sapiens
109350.0	2023	large intestine	Mus musculus
0.0	2023	leaf	Homo sapiens
1153.0	2023	leaf	Mus musculus
2571285.0	2023	liver	Homo sapiens
4361012.0	2023	liver	Mus musculus
5026028.0	2023	lung	Homo sapiens
6186119.0	2023	lung	Mus musculus
1176515.0	2023	lymph node	Homo sapiens
3356951.0	2023	lymph node	Mus musculus
184255.0	2023	milk	Homo sapiens
468.0	2023	milk	Mus musculus
356500.0	2023	mucosa	Homo sapiens
185603.0	2023	mucosa	Mus musculus
619299.0	2023	musculature	Homo sapiens
1255895.0	2023	musculature	Mus musculus
2696.0	2023	neck	Homo sapiens
0.0	2023	neck	Mus musculus
365842.0	2023	nose	Homo sapiens
283199.0	2023	nose	Mus musculus
383404.0	2023	omentum	Homo sapiens
19207.0	2023	omentum	Mus musculus
45776098.0	2023	other	Homo sapiens
5590899.0	2023	other	Mus musculus
1018162.0	2023	ovary	Homo sapiens
260762.0	2023	ovary	Mus musculus
1944678.0	2023	pancreas	Homo sapiens
3096403.0	2023	pancreas	Mus musculus
10389.0	2023	paracolic gutter	Homo sapiens
0.0	2023	paracolic gutter	Mus musculus
1118017.0	2023	peripheral nervous system	Homo sapiens
1003551.0	2023	peripheral nervous system	Mus musculus
665557.0	2023	placenta	Homo sapiens
209343.0	2023	placenta	Mus musculus
102414.0	2023	pleura	Homo sapiens
0.0	2023	pleura	Mus musculus
54651.0	2023	pleural fluid	Homo sapiens
11199.0	2023	pleural fluid	Mus musculus
583287.0	2023	prostate gland	Homo sapiens
534501.0	2023	prostate gland	Mus musculus
124038.0	2023	reproductive system	Homo sapiens
253917.0	2023	reproductive system	Mus musculus
1224010.0	2023	respiratory system	Homo sapiens
335106.0	2023	respiratory system	Mus musculus
97415.0	2023	scalp	Homo sapiens
5888.0	2023	scalp	Mus musculus
319992.0	2023	sensory system	Homo sapiens
513620.0	2023	sensory system	Mus musculus
1431765.0	2023	skeletal system	Homo sapiens
1141960.0	2023	skeletal system	Mus musculus
2526309.0	2023	skin of body	Homo sapiens
4172325.0	2023	skin of body	Mus musculus
616566.0	2023	small intestine	Homo sapiens
2659743.0	2023	small intestine	Mus musculus
76815.0	2023	spinal cord	Homo sapiens
847288.0	2023	spinal cord	Mus musculus
142762.0	2023	spleen	Homo sapiens
4524045.0	2023	spleen	Mus musculus
181013.0	2023	stomach	Homo sapiens
233767.0	2023	stomach	Mus musculus
20006.0	2023	tendon of semitendinosus	Homo sapiens
27369.0	2023	tendon of semitendinosus	Mus musculus
183854.0	2023	testis	Homo sapiens
407309.0	2023	testis	Mus musculus
20384.0	2023	tongue	Homo sapiens
66926.0	2023	tongue	Mus musculus
4554.0	2023	ureter	Homo sapiens
0.0	2023	ureter	Mus musculus
651307.0	2023	urinary bladder	Homo sapiens
231941.0	2023	urinary bladder	Mus musculus
1337945.0	2023	uterus	Homo sapiens
420683.0	2023	uterus	Mus musculus
2694759.0	2023	vasculature	Homo sapiens
1668371.0	2023	vasculature	Mus musculus
11060.0	2023	yolk sac	Homo sapiens
64720.0	2023	yolk sac	Mus musculus
155974.0	2024	abdomen	Homo sapiens
155959.0	2024	abdomen	Mus musculus
937516.0	2024	adipose tissue	Homo sapiens
2090119.0	2024	adipose tissue	Mus musculus
154111.0	2024	adrenal gland	Homo sapiens
186681.0	2024	adrenal gland	Mus musculus
235900.0	2024	bladder organ	Homo sapiens
69551.0	2024	bladder organ	Mus musculus
66775939.0	2024	blood	Homo sapiens
1796968.0	2024	blood	Mus musculus
36440225.0	2024	bone marrow	Homo sapiens
6992884.0	2024	bone marrow	Mus musculus
15715198.0	2024	brain	Homo sapiens
24038550.0	2024	brain	Mus musculus
5589263.0	2024	breast	Homo sapiens
1805231.0	2024	breast	Mus musculus
1876282.0	2024	central nervous system	Homo sapiens
1085581.0	2024	central nervous system	Mus musculus
3422.0	2024	chest wall	Homo sapiens
0.0	2024	chest wall	Mus musculus
2176960.0	2024	colon	Homo sapiens
3577816.0	2024	colon	Mus musculus
193958.0	2024	cortex	Homo sapiens
1989726.0	2024	cortex	Mus musculus
108895.0	2024	digestive system	Homo sapiens
178819.0	2024	digestive system	Mus musculus
2269213.0	2024	embryo	Homo sapiens
4196868.0	2024	embryo	Mus musculus
234735.0	2024	endocrine gland	Homo sapiens
620373.0	2024	endocrine gland	Mus musculus
83331.0	2024	esophagogastric junction	Homo sapiens
0.0	2024	esophagogastric junction	Mus musculus
883589.0	2024	esophagus	Homo sapiens
630694.0	2024	esophagus	Mus musculus
117213.0	2024	exocrine gland	Homo sapiens
293849.0	2024	exocrine gland	Mus musculus
17375942.0	2024	eye	Homo sapiens
2113796.0	2024	eye	Mus musculus
71317.0	2024	fallopian tube	Homo sapiens
121476.0	2024	fallopian tube	Mus musculus
0.0	2024	flower	Homo sapiens
1196.0	2024	flower	Mus musculus
455.0	2024	forelimb	Homo sapiens
297620.0	2024	forelimb	Mus musculus
0.0	2024	gallbladder	Homo sapiens
49789.0	2024	gallbladder	Mus musculus
185532.0	2024	head	Homo sapiens
344637.0	2024	head	Mus musculus
2847524.0	2024	heart	Homo sapiens
4542120.0	2024	heart	Mus musculus
27046.0	2024	hindlimb	Homo sapiens
395445.0	2024	hindlimb	Mus musculus
5707132.0	2024	immune system	Homo sapiens
3340211.0	2024	immune system	Mus musculus
255199.0	2024	intestine	Homo sapiens
808805.0	2024	intestine	Mus musculus
2605013.0	2024	kidney	Homo sapiens
4016869.0	2024	kidney	Mus musculus
83942.0	2024	lamina propria	Homo sapiens
303975.0	2024	lamina propria	Mus musculus
162043.0	2024	large intestine	Homo sapiens
171860.0	2024	large intestine	Mus musculus
0.0	2024	leaf	Homo sapiens
1153.0	2024	leaf	Mus musculus
6945307.0	2024	liver	Homo sapiens
7835809.0	2024	liver	Mus musculus
7718687.0	2024	lung	Homo sapiens
11441972.0	2024	lung	Mus musculus
1745931.0	2024	lymph node	Homo sapiens
4896613.0	2024	lymph node	Mus musculus
184255.0	2024	milk	Homo sapiens
468.0	2024	milk	Mus musculus
473122.0	2024	mucosa	Homo sapiens
537471.0	2024	mucosa	Mus musculus
755729.0	2024	musculature	Homo sapiens
1982641.0	2024	musculature	Mus musculus
2696.0	2024	neck	Homo sapiens
0.0	2024	neck	Mus musculus
514812.0	2024	nose	Homo sapiens
804630.0	2024	nose	Mus musculus
385670.0	2024	omentum	Homo sapiens
70962.0	2024	omentum	Mus musculus
65678094.0	2024	other	Homo sapiens
9989833.0	2024	other	Mus musculus
1327771.0	2024	ovary	Homo sapiens
657064.0	2024	ovary	Mus musculus
2806012.0	2024	pancreas	Homo sapiens
4163113.0	2024	pancreas	Mus musculus
10389.0	2024	paracolic gutter	Homo sapiens
0.0	2024	paracolic gutter	Mus musculus
1455601.0	2024	peripheral nervous system	Homo sapiens
1227933.0	2024	peripheral nervous system	Mus musculus
911765.0	2024	placenta	Homo sapiens
519112.0	2024	placenta	Mus musculus
188171.0	2024	pleura	Homo sapiens
0.0	2024	pleura	Mus musculus
54651.0	2024	pleural fluid	Homo sapiens
11199.0	2024	pleural fluid	Mus musculus
743065.0	2024	prostate gland	Homo sapiens
1168067.0	2024	prostate gland	Mus musculus
217731.0	2024	reproductive system	Homo sapiens
514295.0	2024	reproductive system	Mus musculus
1809478.0	2024	respiratory system	Homo sapiens
727925.0	2024	respiratory system	Mus musculus
106899.0	2024	scalp	Homo sapiens
5888.0	2024	scalp	Mus musculus
350568.0	2024	sensory system	Homo sapiens
1238178.0	2024	sensory system	Mus musculus
2425256.0	2024	skeletal system	Homo sapiens
2062802.0	2024	skeletal system	Mus musculus
3965323.0	2024	skin of body	Homo sapiens
6479389.0	2024	skin of body	Mus musculus
1195195.0	2024	small intestine	Homo sapiens
3583133.0	2024	small intestine	Mus musculus
162419.0	2024	spinal cord	Homo sapiens
2399224.0	2024	spinal cord	Mus musculus
378591.0	2024	spleen	Homo sapiens
7267857.0	2024	spleen	Mus musculus
445283.0	2024	stomach	Homo sapiens
342199.0	2024	stomach	Mus musculus
20006.0	2024	tendon of semitendinosus	Homo sapiens
27369.0	2024	tendon of semitendinosus	Mus musculus
217369.0	2024	testis	Homo sapiens
758565.0	2024	testis	Mus musculus
105628.0	2024	tongue	Homo sapiens
123068.0	2024	tongue	Mus musculus
4554.0	2024	ureter	Homo sapiens
0.0	2024	ureter	Mus musculus
841364.0	2024	urinary bladder	Homo sapiens
405009.0	2024	urinary bladder	Mus musculus
1840355.0	2024	uterus	Homo sapiens
603760.0	2024	uterus	Mus musculus
3135873.0	2024	vasculature	Homo sapiens
2461821.0	2024	vasculature	Mus musculus
24227.0	2024	yolk sac	Homo sapiens
64720.0	2024	yolk sac	Mus musculus
183440.0	2025	abdomen	Homo sapiens
182404.0	2025	abdomen	Mus musculus
953964.0	2025	adipose tissue	Homo sapiens
2317155.0	2025	adipose tissue	Mus musculus
544871.0	2025	adrenal gland	Homo sapiens
186681.0	2025	adrenal gland	Mus musculus
235900.0	2025	bladder organ	Homo sapiens
69551.0	2025	bladder organ	Mus musculus
73914371.0	2025	blood	Homo sapiens
2087451.0	2025	blood	Mus musculus
37202931.0	2025	bone marrow	Homo sapiens
7592723.0	2025	bone marrow	Mus musculus
18834593.0	2025	brain	Homo sapiens
26785359.0	2025	brain	Mus musculus
6085611.0	2025	breast	Homo sapiens
2958409.0	2025	breast	Mus musculus
2214014.0	2025	central nervous system	Homo sapiens
1195531.0	2025	central nervous system	Mus musculus
3422.0	2025	chest wall	Homo sapiens
0.0	2025	chest wall	Mus musculus
2347588.0	2025	colon	Homo sapiens
4045384.0	2025	colon	Mus musculus
302736.0	2025	cortex	Homo sapiens
2739160.0	2025	cortex	Mus musculus
158455.0	2025	digestive system	Homo sapiens
209417.0	2025	digestive system	Mus musculus
2575070.0	2025	embryo	Homo sapiens
4984740.0	2025	embryo	Mus musculus
426961.0	2025	endocrine gland	Homo sapiens
707563.0	2025	endocrine gland	Mus musculus
318187.0	2025	esophagogastric junction	Homo sapiens
0.0	2025	esophagogastric junction	Mus musculus
1210734.0	2025	esophagus	Homo sapiens
630694.0	2025	esophagus	Mus musculus
133666.0	2025	exocrine gland	Homo sapiens
436590.0	2025	exocrine gland	Mus musculus
17634897.0	2025	eye	Homo sapiens
2651281.0	2025	eye	Mus musculus
71317.0	2025	fallopian tube	Homo sapiens
126103.0	2025	fallopian tube	Mus musculus
0.0	2025	flower	Homo sapiens
1196.0	2025	flower	Mus musculus
455.0	2025	forelimb	Homo sapiens
424452.0	2025	forelimb	Mus musculus
0.0	2025	gallbladder	Homo sapiens
78703.0	2025	gallbladder	Mus musculus
667407.0	2025	head	Homo sapiens
371743.0	2025	head	Mus musculus
3247895.0	2025	heart	Homo sapiens
5068253.0	2025	heart	Mus musculus
42158.0	2025	hindlimb	Homo sapiens
488625.0	2025	hindlimb	Mus musculus
6504943.0	2025	immune system	Homo sapiens
4436722.0	2025	immune system	Mus musculus
409619.0	2025	intestine	Homo sapiens
949985.0	2025	intestine	Mus musculus
2823679.0	2025	kidney	Homo sapiens
4956534.0	2025	kidney	Mus musculus
141126.0	2025	lamina propria	Homo sapiens
426707.0	2025	lamina propria	Mus musculus
472906.0	2025	large intestine	Homo sapiens
225044.0	2025	large intestine	Mus musculus
0.0	2025	leaf	Homo sapiens
1153.0	2025	leaf	Mus musculus
7558053.0	2025	liver	Homo sapiens
8600908.0	2025	liver	Mus musculus
9312886.0	2025	lung	Homo sapiens
13270482.0	2025	lung	Mus musculus
2830568.0	2025	lymph node	Homo sapiens
5540292.0	2025	lymph node	Mus musculus
196912.0	2025	milk	Homo sapiens
468.0	2025	milk	Mus musculus
526529.0	2025	mucosa	Homo sapiens
547617.0	2025	mucosa	Mus musculus
778334.0	2025	musculature	Homo sapiens
2579245.0	2025	musculature	Mus musculus
25736.0	2025	neck	Homo sapiens
0.0	2025	neck	Mus musculus
523746.0	2025	nose	Homo sapiens
804630.0	2025	nose	Mus musculus
517135.0	2025	omentum	Homo sapiens
70962.0	2025	omentum	Mus musculus
69371604.0	2025	other	Homo sapiens
11889462.0	2025	other	Mus musculus
1401903.0	2025	ovary	Homo sapiens
754177.0	2025	ovary	Mus musculus
2901767.0	2025	pancreas	Homo sapiens
4821997.0	2025	pancreas	Mus musculus
10389.0	2025	paracolic gutter	Homo sapiens
0.0	2025	paracolic gutter	Mus musculus
1455601.0	2025	peripheral nervous system	Homo sapiens
1494081.0	2025	peripheral nervous system	Mus musculus
1454259.0	2025	placenta	Homo sapiens
524660.0	2025	placenta	Mus musculus
188171.0	2025	pleura	Homo sapiens
0.0	2025	pleura	Mus musculus
109525.0	2025	pleural fluid	Homo sapiens
11199.0	2025	pleural fluid	Mus musculus
743065.0	2025	prostate gland	Homo sapiens
1232266.0	2025	prostate gland	Mus musculus
328362.0	2025	reproductive system	Homo sapiens
663758.0	2025	reproductive system	Mus musculus
2443697.0	2025	respiratory system	Homo sapiens
814392.0	2025	respiratory system	Mus musculus
106899.0	2025	scalp	Homo sapiens
5888.0	2025	scalp	Mus musculus
400067.0	2025	sensory system	Homo sapiens
1248358.0	2025	sensory system	Mus musculus
2745034.0	2025	skeletal system	Homo sapiens
2477435.0	2025	skeletal system	Mus musculus
5046185.0	2025	skin of body	Homo sapiens
8060288.0	2025	skin of body	Mus musculus
1749219.0	2025	small intestine	Homo sapiens
4082153.0	2025	small intestine	Mus musculus
252890.0	2025	spinal cord	Homo sapiens
2645466.0	2025	spinal cord	Mus musculus
441312.0	2025	spleen	Homo sapiens
8734362.0	2025	spleen	Mus musculus
626813.0	2025	stomach	Homo sapiens
342199.0	2025	stomach	Mus musculus
45359.0	2025	tendon of semitendinosus	Homo sapiens
27369.0	2025	tendon of semitendinosus	Mus musculus
217369.0	2025	testis	Homo sapiens
816747.0	2025	testis	Mus musculus
106958.0	2025	tongue	Homo sapiens
152410.0	2025	tongue	Mus musculus
16618.0	2025	ureter	Homo sapiens
0.0	2025	ureter	Mus musculus
965230.0	2025	urinary bladder	Homo sapiens
450971.0	2025	urinary bladder	Mus musculus
1867817.0	2025	uterus	Homo sapiens
706439.0	2025	uterus	Mus musculus
3534197.0	2025	vasculature	Homo sapiens
2792186.0	2025	vasculature	Mus musculus
24227.0	2025	yolk sac	Homo sapiens
90835.0	2025	yolk sac	Mus musculus
