## Supplementary material for "scBaseCount: an AI agent-curated, uniformly processed, and autonomously updated single cell data repository": Fig1G

estimated_number_of_cells	release_date_year	disease_group	group
0.0	2019	Animal Cancers	Minor
0.029202	2019	Cancers and Oncology	Major
0.0048	2019	Cardiovascular Diseases	Minor
0.009496	2019	Diabetes and Metabolic Disorders	Minor
0.0	2019	Infectious Diseases	Minor
0.10815	2019	Inflammatory and Autoimmune	Minor
0.0	2019	Neurological and Neurodegenerative	Minor
0.0	2019	Other	Minor
0.148084	2019	Respiratory and Lung Diseases	Minor
0.132477	2020	Animal Cancers	Minor
2.45452	2020	Cancers and Oncology	Major
0.257485	2020	Cardiovascular Diseases	Minor
0.062347	2020	Diabetes and Metabolic Disorders	Minor
0.326752	2020	Infectious Diseases	Minor
0.554158	2020	Inflammatory and Autoimmune	Minor
0.424499	2020	Neurological and Neurodegenerative	Minor
0.021429	2020	Other	Minor
0.313576	2020	Respiratory and Lung Diseases	Minor
0.327435	2021	Animal Cancers	Minor
9.610855	2021	Cancers and Oncology	Major
0.520269	2021	Cardiovascular Diseases	Minor
0.296302	2021	Diabetes and Metabolic Disorders	Minor
5.281448	2021	Infectious Diseases	Minor
1.136959	2021	Inflammatory and Autoimmune	Minor
1.257442	2021	Neurological and Neurodegenerative	Minor
0.11133	2021	Other	Minor
0.691747	2021	Respiratory and Lung Diseases	Minor
0.531297	2022	Animal Cancers	Minor
51.646219	2022	Cancers and Oncology	Major
2.149581	2022	Cardiovascular Diseases	Minor
0.922683	2022	Diabetes and Metabolic Disorders	Minor
8.421117	2022	Infectious Diseases	Minor
3.602249	2022	Inflammatory and Autoimmune	Minor
3.554232	2022	Neurological and Neurodegenerative	Minor
0.455924	2022	Other	Minor
1.431597	2022	Respiratory and Lung Diseases	Minor
0.897219	2023	Animal Cancers	Minor
74.66955	2023	Cancers and Oncology	Major
5.538106	2023	Cardiovascular Diseases	Minor
2.17681	2023	Diabetes and Metabolic Disorders	Minor
14.012056	2023	Infectious Diseases	Minor
8.327007	2023	Inflammatory and Autoimmune	Minor
7.89638	2023	Neurological and Neurodegenerative	Minor
0.977707	2023	Other	Minor
2.54858	2023	Respiratory and Lung Diseases	Minor
0.981356	2024	Animal Cancers	Minor
113.854338	2024	Cancers and Oncology	Major
9.527339	2024	Cardiovascular Diseases	Minor
3.992779	2024	Diabetes and Metabolic Disorders	Minor
19.925689	2024	Infectious Diseases	Minor
14.444603	2024	Inflammatory and Autoimmune	Minor
14.666453	2024	Neurological and Neurodegenerative	Minor
1.584381	2024	Other	Minor
3.987087	2024	Respiratory and Lung Diseases	Minor
1.283456	2025	Animal Cancers	Minor
125.680934	2025	Cancers and Oncology	Major
10.506921	2025	Cardiovascular Diseases	Minor
4.871926	2025	Diabetes and Metabolic Disorders	Minor
21.546025	2025	Infectious Diseases	Minor
17.584506	2025	Inflammatory and Autoimmune	Minor
16.502415	2025	Neurological and Neurodegenerative	Minor
1.726571	2025	Other	Minor
4.875455	2025	Respiratory and Lung Diseases	Minor
0.299732	2019	Total	Major
4.547243	2020	Total	Major
19.233787	2021	Total	Major
72.714899	2022	Total	Major
117.043415	2023	Total	Major
182.964025	2024	Total	Major
204.578209	2025	Total	Major
